# KDM6A/UTX promotes spermatogenic gene expression across generations but is dispensable for male fertility

**DOI:** 10.1101/2022.10.27.513976

**Authors:** Benjamin William Walters, Shannon R Rainsford, Nicolas Dias, Xiaofang Huang, Dirk G de Rooij, Bluma J Lesch

## Abstract

Paternal chromatin undergoes extensive structural and epigenetic changes during mammalian spermatogenesis, producing sperm that contain an epigenome optimal for the transition to embryogenesis. Histone modifiers play an important role in this process by encoding specialized regulatory information in the sperm epigenome. Lysine demethylase 6a (KDM6A) promotes gene activation via demethylation of H3K27me3, a developmentally important repressive modification abundant throughout the epigenome of sperm and embryonic stem cells. Despite its developmental importance in pluripotent cells and germ cell progenitors, the function of KDM6A during spermatogenesis has not been described. Here, we show that *Kdm6a* is transiently expressed in the male germline in late spermatogonia and during the early stages of meiotic entry. Deletion of *Kdm6a* in the male mouse germline (*Kdm6a* cKO) yielded a modest increase in sperm head defects but did not affect fertility or the overall progression of spermatogenesis. However, hundreds of genes were deregulated upon loss of *Kdm6a* in spermatogenic cells and in an immortalized spermatogonia cell line (GC-1 spg) with a strong bias towards downregulation. Single cell RNA-seq revealed that most of these genes were deregulated in spermatogenic cells at the same stage when *Kdm6a* is expressed and encode epigenetic factors involved in chromatin organization and modification. A subset of these genes was persistently deregulated in the male germ line across two generations of offspring of *Kdm6a* cKO males. Our findings highlight KDM6A as a transcriptional activator in the mammalian male germline that is dispensable for spermatogenesis but important for safeguarding gene regulatory state intergenerationally.

**Author summary:** Offspring viability and fitness relies upon the development of functional sperm and the integrity of information that they carry. Chromatin is modified and remodeled extensively throughout spermatogenesis to facilitate meiosis, DNA compaction, and to encode gene regulatory information for the next generation. In mice, a paternal germline lacking KDM6A, a histone modifier, yields offspring with reduced lifespans and increased cancer risk. How KDM6A functions in the paternal germline to support offspring health is unknown. Here, we show that *Kdm6a* expression is limited to a distinct developmental interval when differentiated spermatogonia transition from mitosis to meiosis. During this timepoint, KDM6A acts as a transcriptional activator for hundreds of genes, many of which encode meiotic factors and epigenetic modifiers. Nevertheless, this activity is dispensable for overall spermatogenesis and fertility. Surprisingly, we find a significant overlap in germline transcriptomes of *Kdm6a* cKO mice and wildtype offspring. We propose that KDM6A encodes gene regulatory information in the male germline that is retained across generations.
