## Supplementary material for "KDM6A/UTX promotes spermatogenic gene expression across generations but is dispensable for male fertility": S1 Table

### Sheet: Sheet1
RT-qPCR Primers
Gene	Forward (5' to 3')	Reverse (5' to 3')
cKIT	AACGGCACGGTGGAGTGTAA	CAGCTGCAACCACAAAGCCA
Kdm6a	GTTCGCTGCTACGAATCT	GACTGTAAACTGTAGTACCTCTGGT
Dazl	TGTGCAGAAGATAGTAGAATCACAGA	GGAGGCTGCATGTAAGTCTCAG
Uty	AGAAGAAGGCGCTTTGTGGATTA	ATCTGATTCCACTTTTCCTTCAGC
Kdm6b	GGACTCTGGGGGCACCG	GTGGGGTGGGTCCTGCTATG
Kdm7b	ATCCGAGAACTTCGGGGCAG	TCAGCTGACTTCCAGTGGGC
Actb	CCACTGTCGAGTCGCGTCC	GCCCACGATGGAGGGGAATA
Genotyping Primers
Gene	Forward (5' to 3')	Reverse (5' to 3')
shRNA Sequences
Target	ID	Sequence	3'	5'	Loop
Kdm6a	ULTRA-3453517 (#1)	TGCTGTTGACAGTGAGCGAACAAAAGAAGAACCAGCTCATT AGTGAAGCCACAGATGTAATGAGCTGGTTCTTCTTTTGTCT GCCTACTGCCTCGGA	ATGAGCTGGTTCTTCTTTTGTC	AACAAAAGAAGAACCAGCTCAT	TAGTGAAGCCACAGATGTA
Kdm6a	ULTRA-3245686 (#2)	TGCTGTTGACAGTGAGCGCGCACAAGTAAAAGCAACTATAT AGTGAAGCCACAGATGTATATAGTTGCTTTTACTTGTGCAT GCCTACTGCCTCGGA	TATAGTTGCTTTTACTTGTGCA	CGCACAAGTAAAAGCAACTATA	TAGTGAAGCCACAGATGTA
Kdm6a	ULTRA-3446962 (#3)	TGCTGTTGACAGTGAGCGCCAGCCTGTCAGTATAAGTTAAT AGTGAAGCCACAGATGTATTAACTTATACTGACAGGCTGTT GCCTACTGCCTCGGA	TTAACTTATACTGACAGGCTGT	CCAGCCTGTCAGTATAAGTTAA	TAGTGAAGCCACAGATGTA
non-targeting	ULTRA-NT#4	TGCTGTTGACAGTGAGCGAAGGCAGAAGTATGCAAAGCATTAGTGAAGCCACAGATGTAATGCTTTGCATACTTCTGCCTGTGCCTACTGCCTCGGA	ATGCTTTGCATACTTCTGCCTG	AAGGCAGAAGTATGCAAAGCAT	TAGTGAAGCCACAGATGTA
