## Supplementary material for "KDM6A/UTX promotes spermatogenic gene expression across generations but is dispensable for male fertility": S2 Table

### Sheet: Sheet1
Antibodies for Immunostaining
Target	Company	Cat#	Dilution
SYCP3	Abcam	ab97672	1:300
KDM6A	NOVUS	NBP1-80628	1:100
SALL4	Abcam	ab57577	1:100
STRA8	Abcam	ab49405	1:200
DAZL	Abcam	ab34139	1:2000
CHD4	Abcam	ab70469	1:100
γH2AX	Abcam	ab2893	1:500
LIN28	Abcam	ab46020	1:100
Mouse IgG (Alexa Fluor 568)	Invitrogen	A11031	1:500
Rabbit IgG (Alexa Fluor 488)	Invitrogen	A11034	1:500
Antibodies for Immunoblotting
Target	Company	Cat#	Dilution
KDM6A	NOVUS	NBP1-80628	1:1000
SYCP3	Abcam	ab97672	1:2000
ACRV1	Gift of Dr Prabhakara Reddi, University of Illinois		1:5000
DAZL	Abcam	ab34139	1:2000
Histone H3	Abcam	ab18521	1:20,000
SALL4	Abcam	ab57577	1:1000
LIN28	Abcam	ab46020	1:3000
DAZL	Abcam	ab34139	1:2000
CHD4	Abcam	ab70469	1:1000
γH2AX	Abcam	ab2893	1:3000
H3K27me3	Abcam	ab6002	1:1000
DDX4	Cell Signaling Technology	8761S	1:3000
α-TUBULIN	Santa Cruz	sc-8035	1:200
Rabbit IgG (HRP)	Jackson ImmunoResearch	111-035-003	1:10,000
Mouse IgG (HRP)	Jackson ImmunoResearch	115-35-003	1:5000
Guinea Pig (HRP)	Jackson ImmunoResearch	106-065-003	1:10,000
